# A lipid-laden macrophage niche drives immunosuppression in primary central nervous system lymphoma

**DOI:** 10.64898/2026.02.19.705289

**Authors:** Liang Hong, Subhashini Joshi, Min Liu, Shruti Sridhar, María Victoria Revuelta, Zi Yan Charmaine Ong, Sheng Cong Norbert Tay, Wei Xian Clemence Lai, Chartsiam Tipgomut, Patrick Jaynes, Yanfen Peng, Char Loo Tan, Susan Swee-Shan Hue, Siok-Bian Ng, Sanjay De Mel, Limei Poon, Yogeshini Batumalai, Jayalakshmi, Jennifer Brooks, Florian Hamberger, Brian J. Lane, Daniel Jimenez-Sanchez, Oliver Braubach, Meng Xiao, Jinmiao Chen, Qiang Pan-Hammarstrom, Ranga Sudharshan, Ashley P. Tsang, Arvind Rao, Evan T. Keller, Zachary Hawula, Melinda Burgess, Nella Tuczko, Colm Keane, Federico Ruiz Moreno, Nahuel Zamponi, Gero Knittel, H. Christian Reinhardt, Maurilio Ponzoni, Claudio Tripodo, Leandro Cerchietti, Anand Devaprasath Jeyasekharan

## Abstract

Primary central nervous system lymphoma (PCNSL) is histologically a subtype of diffuse large B-cell lymphoma (DLBCL), sharing genetic and transcriptomic similarity, but with distinct clinical features, particularly its confinement to the CNS and higher relapse risk. The microenvironmental basis for its divergence from systemic DLBCL remains unclear. Using spatial transcriptomic approaches (Xenium/GeoMx digital spatial profiling) in a comparative study of PCNSL (n=17) and DLBCL (n=76), we found that PCNSL, unlike systemic DLBCL, is dominated by an immunosuppressive macrophage compartment enriched for cholesterol-metabolism programs. In independent cohorts of PCNSL profiled by single-cell RNA sequencing, we validated the presence of a recurrent population of lipid-laden macrophages (LLMs): TREM2/GPNMB-expressing, lipid-remodeled cells transcriptionally distinct from resident microglia and consistent with an infiltrating monocyte origin, not previously characterized in CNS lymphoma. LLMs formed immunosuppressive niches with regulatory T cells, and using Cellscape hyperplex proteomic imaging we demonstrate that LLM-Treg spatial interactions are associated with chemotherapy response. To test whether LLMs are lymphoma-driven and functionally important, we developed an immunocompetent syngeneic PCNSL mouse model, driven by Myd88^L252P^ and Cd79b mutations with Bcl2 overexpression. Monocyte-derived macrophages in lymphoma-bearing brain regions acquired an LLM-like state, not seen in lymphoma-free brain regions or in splenic tumors driven by the same oncogenic lesions. TREM2-SYK signaling sustained this state, and SYK inhibition reversed its tumor-supportive activity *ex vivo*. These findings identify the LLM program as a targetable immunosuppressive myeloid state in CNS lymphoma.

**Key Points:**

1. PCNSL is enriched for TREM2^+^ lipid-laden macrophages (LLMs) forming immunosuppressive niches enriched relative to systemic DLBCL.
2. The first immunocompetent MCD-like-genotype PCNSL model recapitulates human LLMs; SYK inhibition reverses their tumor-supportive activity.
