## Supplementary Table1 for "A lipid-laden macrophage niche drives immunosuppression in primary central nervous system lymphoma"

### Sheet: Patient_inclusion
Study ID	TMA ID	Diagnosis	Xenium inclusion	DSP Inclusion?	CellScape Inclusion?
NUH1	2	PCNSL	F	T	F
NUH2	4	PCNSL	T	T	T
NUH3	6	PCNSL	T	F	F
NUH4	10	PCNSL	F	T	T (2 cores included for this patient)
NUH5	11	PCNSL	F	T	T
NUH6	12	PCNSL	T	T	T
NUH7	13	PCNSL	T	F	T
NUH8	14	PCNSL	F	T	T
NUH9	16	PCNSL	T	T	T
NUH10	19	PCNSL	T	T	T
NUH11	20	PCNSL	T	F	F
NUH12	21	PCNSL	T	T	T
NUH13	22	PCNSL	T	T	T
NUH14	23	PCNSL	T	T	F
NUH15	24	PCNSL	T	F	F
NUH16	26	PCNSL	F	F	F
NUH17	27	PCNSL	T	F	F
NUH18	28	PCNSL	T	T	T
NUH19	29	PCNSL	T	T	T
NUH20	30	PCNSL	T	T	T
NUH21	31	PCNSL	F	T	T
NUH22	32	PCNSL	T	T	F
NUH23	33	PCNSL	T	F	T
NUH24	34	PCNSL	F	T	T

### Sheet: Clinical_characteristics
ROI	Diagnosis	Treatment	Treatment Response	Any Relapse	Early First Relapse (within 2 yrs)	Any Death within 2 yrs
ROI_10_A	PCNSL	Chemo + RT	non-CR	YES	NO	NO
ROI_10_B	PCNSL	Chemo + RT	non-CR	YES	NO	NO
ROI_11	PCNSL	Paliative care	non-CR	YES	YES
ROI_12	PCNSL	Chemo + RT	non-CR	NO	NO	NO
ROI_13	PCNSL	Chemo	CR	NO	NO
ROI_14	PCNSL	Chemo	CR	NO	NO	NO
ROI_16_B	PCNSL	Chemo + ASCT	non-CR	YES	YES	NO
ROI_19_B	PCNSL	Chemo + BSC	non-CR	NO	NO	YES
ROI_21	PCNSL	Chemo	non-CR	NO	NO
ROI_22	PCNSL	Chemo	CR	NO	NO	NO
ROI_28	PCNSL	craniotomy/resection + Chemo + ASCT	CR	NO	NO	NO
ROI_29	PCNSL	Data not available	NA	NO	NO	YES
ROI_30	PCNSL	Data not available	NA	NO	NO
ROI_31	PCNSL	Chemo + ASCT -> BSC	non-CR	YES	YES	NO
ROI_33	PCNSL	Chemo + ASCT	non-CR	NO	NO	NO
ROI_34	PCNSL	Chemo + ASCT	CR	NO	NO	NO
ROI_4	PCNSL	Chemo	non-CR	YES	YES	YES
