## Supplementary Table2 for "A lipid-laden macrophage niche drives immunosuppression in primary central nervous system lymphoma"

### Sheet: TMA_level_proportions
Group	TMA_ID	Sample_id	Cell_type	Cell_count	Total_cells	Proportion
DLBCL	1	14	Lymphoma-Associated Macrophages	404	21610	0.018695
DLBCL	1	14	Malignant B cells	16648	21610	0.770384
DLBCL	1	14	Other cells	3623	21610	0.167654
DLBCL	1	14	Other Macrophages	3	21610	0.000138825
DLBCL	1	14	Pan T cells	932	21610	0.0431282
DLBCL	1	21_1	Lymphoma-Associated Macrophages	263	10407	0.0252715
DLBCL	1	21_1	Malignant B cells	6241	10407	0.599693
DLBCL	1	21_1	Other cells	3378	10407	0.324589
DLBCL	1	21_1	Other Macrophages	4	10407	0.000384357
DLBCL	1	21_1	Pan T cells	521	10407	0.0500625
DLBCL	1	21_2	Lymphoma-Associated Macrophages	485	16411	0.0295533
DLBCL	1	21_2	Malignant B cells	8550	16411	0.520992
DLBCL	1	21_2	Other cells	5226	16411	0.318445
DLBCL	1	21_2	Other Macrophages	27	16411	0.00164524
DLBCL	1	21_2	Pan T cells	2123	16411	0.129364
DLBCL	1	22_1	Lymphoma-Associated Macrophages	532	13140	0.0404871
DLBCL	1	22_1	Malignant B cells	11861	13140	0.902664
DLBCL	1	22_1	Other cells	461	13140	0.0350837
DLBCL	1	22_1	Other Macrophages	1	13140	7.61035e-05
DLBCL	1	22_1	Pan T cells	285	13140	0.0216895
DLBCL	1	22_2	Lymphoma-Associated Macrophages	487	13178	0.0369555
DLBCL	1	22_2	Malignant B cells	11679	13178	0.88625
DLBCL	1	22_2	Other cells	608	13178	0.0461375
DLBCL	1	22_2	Other Macrophages	0	13178	0
DLBCL	1	22_2	Pan T cells	404	13178	0.0306572
DLBCL	1	23_1	Lymphoma-Associated Macrophages	181	3288	0.0550487
DLBCL	1	23_1	Malignant B cells	1987	3288	0.604319
DLBCL	1	23_1	Other cells	596	3288	0.181265
DLBCL	1	23_1	Other Macrophages	3	3288	0.000912409
DLBCL	1	23_1	Pan T cells	521	3288	0.158455
DLBCL	1	24_1	Lymphoma-Associated Macrophages	566	21440	0.0263993
DLBCL	1	24_1	Malignant B cells	17792	21440	0.829851
DLBCL	1	24_1	Other cells	1727	21440	0.0805504
DLBCL	1	24_1	Other Macrophages	6	21440	0.000279851
DLBCL	1	24_1	Pan T cells	1349	21440	0.0629198
DLBCL	1	24_2	Lymphoma-Associated Macrophages	398	14998	0.0265369
DLBCL	1	24_2	Malignant B cells	12042	14998	0.802907
DLBCL	1	24_2	Other cells	1346	14998	0.0897453
DLBCL	1	24_2	Other Macrophages	0	14998	0
DLBCL	1	24_2	Pan T cells	1212	14998	0.0808108
DLBCL	1	24_3	Lymphoma-Associated Macrophages	776	21931	0.0353837
DLBCL	1	24_3	Malignant B cells	17737	21931	0.808764
DLBCL	1	24_3	Other cells	1967	21931	0.0896904
DLBCL	1	24_3	Other Macrophages	1	21931	4.55976e-05
DLBCL	1	24_3	Pan T cells	1450	21931	0.0661165
DLBCL	1	25_1	Lymphoma-Associated Macrophages	4635	15155	0.30584
DLBCL	1	25_1	Malignant B cells	3091	15155	0.203959
DLBCL	1	25_1	Other cells	3877	15155	0.255823
DLBCL	1	25_1	Other Macrophages	4	15155	0.000263939
DLBCL	1	25_1	Pan T cells	3548	15155	0.234114
DLBCL	1	27_1	Lymphoma-Associated Macrophages	72	9861	0.00730149
DLBCL	1	27_1	Malignant B cells	9053	9861	0.918061
DLBCL	1	27_1	Other cells	313	9861	0.0317412
DLBCL	1	27_1	Other Macrophages	1	9861	0.00010141
DLBCL	1	27_1	Pan T cells	422	9861	0.0427948
DLBCL	1	27_2	Lymphoma-Associated Macrophages	18	7018	0.00256483
DLBCL	1	27_2	Malignant B cells	6842	7018	0.974922
DLBCL	1	27_2	Other cells	117	7018	0.0166714
DLBCL	1	27_2	Other Macrophages	0	7018	0
DLBCL	1	27_2	Pan T cells	41	7018	0.00584212
DLBCL	1	27_3	Lymphoma-Associated Macrophages	77	16823	0.00457707
DLBCL	1	27_3	Malignant B cells	16332	16823	0.970814
DLBCL	1	27_3	Other cells	280	16823	0.0166439
DLBCL	1	27_3	Other Macrophages	0	16823	0
DLBCL	1	27_3	Pan T cells	134	16823	0.00796529
DLBCL	1	28_1	Lymphoma-Associated Macrophages	458	18348	0.0249618
DLBCL	1	28_1	Malignant B cells	15325	18348	0.835241
DLBCL	1	28_1	Other cells	2236	18348	0.121866
DLBCL	1	28_1	Other Macrophages	7	18348	0.000381513
DLBCL	1	28_1	Pan T cells	322	18348	0.0175496
DLBCL	1	28_2	Lymphoma-Associated Macrophages	246	9182	0.0267915
DLBCL	1	28_2	Malignant B cells	7573	9182	0.824766
DLBCL	1	28_2	Other cells	1101	9182	0.119909
DLBCL	1	28_2	Other Macrophages	6	9182	0.000653452
DLBCL	1	28_2	Pan T cells	256	9182	0.0278806
DLBCL	1	29_1	Lymphoma-Associated Macrophages	465	8834	0.0526375
DLBCL	1	29_1	Malignant B cells	7174	8834	0.81209
DLBCL	1	29_1	Other cells	1093	8834	0.123727
DLBCL	1	29_1	Other Macrophages	2	8834	0.000226398
DLBCL	1	29_1	Pan T cells	100	8834	0.0113199
DLBCL	1	29_2	Lymphoma-Associated Macrophages	959	17089	0.056118
DLBCL	1	29_2	Malignant B cells	13937	17089	0.815554
DLBCL	1	29_2	Other cells	1999	17089	0.116976
DLBCL	1	29_2	Other Macrophages	5	17089	0.000292586
DLBCL	1	29_2	Pan T cells	189	17089	0.0110597
DLBCL	1	30_1	Lymphoma-Associated Macrophages	143	17644	0.00810474
DLBCL	1	30_1	Malignant B cells	16058	17644	0.910111
DLBCL	1	30_1	Other cells	1106	17644	0.0626842
DLBCL	1	30_1	Other Macrophages	0	17644	0
DLBCL	1	30_1	Pan T cells	337	17644	0.0191
DLBCL	1	30_2	Lymphoma-Associated Macrophages	106	10107	0.0104878
DLBCL	1	30_2	Malignant B cells	9154	10107	0.905709
DLBCL	1	30_2	Other cells	577	10107	0.0570891
DLBCL	1	30_2	Other Macrophages	1	10107	9.89413e-05
DLBCL	1	30_2	Pan T cells	269	10107	0.0266152
DLBCL	1	30_3	Lymphoma-Associated Macrophages	10	1356	0.00737463
DLBCL	1	30_3	Malignant B cells	1219	1356	0.898968
DLBCL	1	30_3	Other cells	108	1356	0.079646
DLBCL	1	30_3	Other Macrophages	0	1356	0
DLBCL	1	30_3	Pan T cells	19	1356	0.0140118
DLBCL	1	31	Lymphoma-Associated Macrophages	1001	10775	0.0929002
DLBCL	1	31	Malignant B cells	6382	10775	0.592297
DLBCL	1	31	Other cells	2644	10775	0.245383
DLBCL	1	31	Other Macrophages	11	10775	0.00102088
DLBCL	1	31	Pan T cells	737	10775	0.0683991
DLBCL	1	33_1	Lymphoma-Associated Macrophages	902	17110	0.0527177
DLBCL	1	33_1	Malignant B cells	12993	17110	0.75938
DLBCL	1	33_1	Other cells	1520	17110	0.0888369
DLBCL	1	33_1	Other Macrophages	9	17110	0.000526008
DLBCL	1	33_1	Pan T cells	1686	17110	0.0985389
DLBCL	1	33_2	Lymphoma-Associated Macrophages	1208	18670	0.0647027
DLBCL	1	33_2	Malignant B cells	11711	18670	0.627263
DLBCL	1	33_2	Other cells	1992	18670	0.106695
DLBCL	1	33_2	Other Macrophages	12	18670	0.000642742
DLBCL	1	33_2	Pan T cells	3747	18670	0.200696
DLBCL	1	34_1	Lymphoma-Associated Macrophages	222	20006	0.0110967
DLBCL	1	34_1	Malignant B cells	17016	20006	0.850545
DLBCL	1	34_1	Other cells	1925	20006	0.0962211
DLBCL	1	34_1	Other Macrophages	2	20006	9.997e-05
DLBCL	1	34_1	Pan T cells	841	20006	0.0420374
DLBCL	1	34_2	Lymphoma-Associated Macrophages	66	9758	0.00676368
DLBCL	1	34_2	Malignant B cells	8669	9758	0.888399
DLBCL	1	34_2	Other cells	758	9758	0.0776799
DLBCL	1	34_2	Other Macrophages	0	9758	0
DLBCL	1	34_2	Pan T cells	265	9758	0.0271572
DLBCL	1	35_1	Lymphoma-Associated Macrophages	313	2930	0.106826
DLBCL	1	35_1	Malignant B cells	2295	2930	0.783276
DLBCL	1	35_1	Other cells	124	2930	0.0423208
DLBCL	1	35_1	Other Macrophages	0	2930	0
DLBCL	1	35_1	Pan T cells	198	2930	0.0675768
DLBCL	1	35_2	Lymphoma-Associated Macrophages	1023	11403	0.0897132
DLBCL	1	35_2	Malignant B cells	8842	11403	0.77541
DLBCL	1	35_2	Other cells	680	11403	0.0596334
DLBCL	1	35_2	Other Macrophages	4	11403	0.000350785
DLBCL	1	35_2	Pan T cells	854	11403	0.0748926
DLBCL	1	35_3	Lymphoma-Associated Macrophages	1076	13822	0.0778469
DLBCL	1	35_3	Malignant B cells	11083	13822	0.801838
DLBCL	1	35_3	Other cells	551	13822	0.039864
DLBCL	1	35_3	Other Macrophages	1	13822	7.23484e-05
DLBCL	1	35_3	Pan T cells	1111	13822	0.0803791
DLBCL	1	36_1	Lymphoma-Associated Macrophages	334	16424	0.0203361
DLBCL	1	36_1	Malignant B cells	15353	16424	0.934791
DLBCL	1	36_1	Other cells	586	16424	0.0356795
DLBCL	1	36_1	Other Macrophages	9	16424	0.000547979
DLBCL	1	36_1	Pan T cells	142	16424	0.00864588
DLBCL	1	36_2	Lymphoma-Associated Macrophages	350	17332	0.0201939
DLBCL	1	36_2	Malignant B cells	16311	17332	0.941092
DLBCL	1	36_2	Other cells	535	17332	0.0308678
DLBCL	1	36_2	Other Macrophages	7	17332	0.000403877
DLBCL	1	36_2	Pan T cells	129	17332	0.00744288
DLBCL	1	36_3	Lymphoma-Associated Macrophages	259	18497	0.0140023
DLBCL	1	36_3	Malignant B cells	17718	18497	0.957885
DLBCL	1	36_3	Other cells	399	18497	0.0215711
DLBCL	1	36_3	Other Macrophages	4	18497	0.000216251
DLBCL	1	36_3	Pan T cells	117	18497	0.00632535
DLBCL	1	37	Lymphoma-Associated Macrophages	411	19818	0.0207387
DLBCL	1	37	Malignant B cells	6080	19818	0.306792
DLBCL	1	37	Other cells	4025	19818	0.203098
DLBCL	1	37	Other Macrophages	10	19818	0.000504592
DLBCL	1	37	Pan T cells	9292	19818	0.468867
DLBCL	1	40_1	Lymphoma-Associated Macrophages	327	20929	0.0156243
DLBCL	1	40_1	Malignant B cells	18149	20929	0.86717
DLBCL	1	40_1	Other cells	2072	20929	0.0990014
DLBCL	1	40_1	Other Macrophages	0	20929	0
DLBCL	1	40_1	Pan T cells	381	20929	0.0182044
DLBCL	1	40_2	Lymphoma-Associated Macrophages	233	16227	0.0143588
DLBCL	1	40_2	Malignant B cells	12806	16227	0.789179
DLBCL	1	40_2	Other cells	2454	16227	0.151229
DLBCL	1	40_2	Other Macrophages	7	16227	0.00043138
DLBCL	1	40_2	Pan T cells	727	16227	0.0448019
DLBCL	1	41_1	Lymphoma-Associated Macrophages	1815	7105	0.255454
DLBCL	1	41_1	Malignant B cells	4315	7105	0.607319
DLBCL	1	41_1	Other cells	727	7105	0.102322
DLBCL	1	41_1	Other Macrophages	15	7105	0.00211119
DLBCL	1	41_1	Pan T cells	233	7105	0.0327938
DLBCL	1	41_2	Lymphoma-Associated Macrophages	2333	16770	0.139117
DLBCL	1	41_2	Malignant B cells	12765	16770	0.761181
DLBCL	1	41_2	Other cells	1028	16770	0.0612999
DLBCL	1	41_2	Other Macrophages	6	16770	0.000357782
DLBCL	1	41_2	Pan T cells	638	16770	0.0380441
DLBCL	1	42_1	Lymphoma-Associated Macrophages	1281	21806	0.0587453
DLBCL	1	42_1	Malignant B cells	11824	21806	0.542236
DLBCL	1	42_1	Other cells	4055	21806	0.185958
DLBCL	1	42_1	Other Macrophages	78	21806	0.003577
DLBCL	1	42_1	Pan T cells	4568	21806	0.209484
DLBCL	1	42_2	Lymphoma-Associated Macrophages	579	21610	0.0267932
DLBCL	1	42_2	Malignant B cells	14272	21610	0.660435
DLBCL	1	42_2	Other cells	3139	21610	0.145257
DLBCL	1	42_2	Other Macrophages	15	21610	0.000694123
DLBCL	1	42_2	Pan T cells	3605	21610	0.166821
DLBCL	1	43	Lymphoma-Associated Macrophages	178	5530	0.0321881
DLBCL	1	43	Malignant B cells	4906	5530	0.887161
DLBCL	1	43	Other cells	383	5530	0.0692586
DLBCL	1	43	Other Macrophages	4	5530	0.000723327
DLBCL	1	43	Pan T cells	59	5530	0.0106691
DLBCL	1	44_1	Lymphoma-Associated Macrophages	828	16153	0.0512598
DLBCL	1	44_1	Malignant B cells	13515	16153	0.836687
DLBCL	1	44_1	Other cells	1301	16153	0.0805423
DLBCL	1	44_1	Other Macrophages	8	16153	0.000495264
DLBCL	1	44_1	Pan T cells	501	16153	0.0310159
DLBCL	1	44_2	Lymphoma-Associated Macrophages	1257	15235	0.0825074
DLBCL	1	44_2	Malignant B cells	12770	15235	0.838202
DLBCL	1	44_2	Other cells	764	15235	0.0501477
DLBCL	1	44_2	Other Macrophages	2	15235	0.000131277
DLBCL	1	44_2	Pan T cells	442	15235	0.0290121
DLBCL	1	45	Lymphoma-Associated Macrophages	258	18733	0.0137725
DLBCL	1	45	Malignant B cells	13439	18733	0.717397
DLBCL	1	45	Other cells	4027	18733	0.214968
DLBCL	1	45	Other Macrophages	1	18733	5.33817e-05
DLBCL	1	45	Pan T cells	1008	18733	0.0538088
DLBCL	1	48_1	Lymphoma-Associated Macrophages	60	9483	0.00632711
DLBCL	1	48_1	Malignant B cells	9054	9483	0.954761
DLBCL	1	48_1	Other cells	266	9483	0.0280502
DLBCL	1	48_1	Other Macrophages	1	9483	0.000105452
DLBCL	1	48_1	Pan T cells	102	9483	0.0107561
DLBCL	1	48_2	Lymphoma-Associated Macrophages	93	9918	0.00937689
DLBCL	1	48_2	Malignant B cells	9390	9918	0.946763
DLBCL	1	48_2	Other cells	301	9918	0.0303489
DLBCL	1	48_2	Other Macrophages	2	9918	0.000201654
DLBCL	1	48_2	Pan T cells	132	9918	0.0133091
DLBCL	1	49_1	Lymphoma-Associated Macrophages	2391	16689	0.143268
DLBCL	1	49_1	Malignant B cells	4232	16689	0.25358
DLBCL	1	49_1	Other cells	5913	16689	0.354305
DLBCL	1	49_1	Other Macrophages	11	16689	0.000659117
DLBCL	1	49_1	Pan T cells	4142	16689	0.248187
DLBCL	1	49_2	Lymphoma-Associated Macrophages	1144	7947	0.143954
DLBCL	1	49_2	Malignant B cells	4028	7947	0.506858
DLBCL	1	49_2	Other cells	2364	7947	0.297471
DLBCL	1	49_2	Other Macrophages	3	7947	0.000377501
DLBCL	1	49_2	Pan T cells	408	7947	0.0513401
DLBCL	1	50	Lymphoma-Associated Macrophages	3502	10228	0.342393
DLBCL	1	50	Malignant B cells	3550	10228	0.347086
DLBCL	1	50	Other cells	922	10228	0.0901447
DLBCL	1	50	Other Macrophages	10	10228	0.000977708
DLBCL	1	50	Pan T cells	2244	10228	0.219398
DLBCL	1	51_1	Lymphoma-Associated Macrophages	1020	15881	0.0642277
DLBCL	1	51_1	Malignant B cells	11537	15881	0.726466
DLBCL	1	51_1	Other cells	3100	15881	0.195202
DLBCL	1	51_1	Other Macrophages	2	15881	0.000125937
DLBCL	1	51_1	Pan T cells	222	15881	0.013979
DLBCL	1	51_2	Lymphoma-Associated Macrophages	1329	14395	0.0923237
DLBCL	1	51_2	Malignant B cells	9578	14395	0.66537
DLBCL	1	51_2	Other cells	2705	14395	0.187912
DLBCL	1	51_2	Other Macrophages	2	14395	0.000138937
DLBCL	1	51_2	Pan T cells	781	14395	0.0542549
DLBCL	1	51_3	Lymphoma-Associated Macrophages	1174	21506	0.0545894
DLBCL	1	51_3	Malignant B cells	16422	21506	0.763601
DLBCL	1	51_3	Other cells	3444	21506	0.160141
DLBCL	1	51_3	Other Macrophages	4	21506	0.000185995
DLBCL	1	51_3	Pan T cells	462	21506	0.0214824
DLBCL	2	53	Lymphoma-Associated Macrophages	2169	12354	0.175571
DLBCL	2	53	Malignant B cells	6675	12354	0.540311
DLBCL	2	53	Other cells	2849	12354	0.230614
DLBCL	2	53	Other Macrophages	14	12354	0.00113324
DLBCL	2	53	Pan T cells	647	12354	0.0523717
DLBCL	2	54_1	Lymphoma-Associated Macrophages	498	3309	0.150499
DLBCL	2	54_1	Malignant B cells	1631	3309	0.492898
DLBCL	2	54_1	Other cells	831	3309	0.251133
DLBCL	2	54_1	Other Macrophages	3	3309	0.000906618
DLBCL	2	54_1	Pan T cells	346	3309	0.104563
DLBCL	2	54_2	Lymphoma-Associated Macrophages	350	20324	0.017221
DLBCL	2	54_2	Malignant B cells	16339	20324	0.803926
DLBCL	2	54_2	Other cells	2815	20324	0.138506
DLBCL	2	54_2	Other Macrophages	4	20324	0.000196812
DLBCL	2	54_2	Pan T cells	816	20324	0.0401496
DLBCL	2	54_3	Lymphoma-Associated Macrophages	152	5165	0.0294288
DLBCL	2	54_3	Malignant B cells	3680	5165	0.712488
DLBCL	2	54_3	Other cells	1132	5165	0.219167
DLBCL	2	54_3	Other Macrophages	4	5165	0.000774443
DLBCL	2	54_3	Pan T cells	197	5165	0.0381413
DLBCL	2	55_1	Lymphoma-Associated Macrophages	627	13911	0.0450722
DLBCL	2	55_1	Malignant B cells	10857	13911	0.780462
DLBCL	2	55_1	Other cells	1337	13911	0.096111
DLBCL	2	55_1	Other Macrophages	5	13911	0.000359428
DLBCL	2	55_1	Pan T cells	1085	13911	0.0779958
DLBCL	2	55_2	Lymphoma-Associated Macrophages	551	13073	0.0421479
DLBCL	2	55_2	Malignant B cells	10818	13073	0.827507
DLBCL	2	55_2	Other cells	1018	13073	0.0778704
DLBCL	2	55_2	Other Macrophages	8	13073	0.000611948
DLBCL	2	55_2	Pan T cells	678	13073	0.0518626
DLBCL	2	56_1	Lymphoma-Associated Macrophages	493	14649	0.0336542
DLBCL	2	56_1	Malignant B cells	11708	14649	0.799235
DLBCL	2	56_1	Other cells	1725	14649	0.117755
DLBCL	2	56_1	Other Macrophages	3	14649	0.000204792
DLBCL	2	56_1	Pan T cells	720	14649	0.0491501
DLBCL	2	56_2	Lymphoma-Associated Macrophages	1443	7416	0.194579
DLBCL	2	56_2	Malignant B cells	4331	7416	0.584008
DLBCL	2	56_2	Other cells	893	7416	0.120415
DLBCL	2	56_2	Other Macrophages	3	7416	0.000404531
DLBCL	2	56_2	Pan T cells	746	7416	0.100593
DLBCL	2	57_1	Lymphoma-Associated Macrophages	143	12698	0.0112616
DLBCL	2	57_1	Malignant B cells	11860	12698	0.934005
DLBCL	2	57_1	Other cells	632	12698	0.0497716
DLBCL	2	57_1	Other Macrophages	0	12698	0
DLBCL	2	57_1	Pan T cells	63	12698	0.00496141
DLBCL	2	57_2	Lymphoma-Associated Macrophages	1065	13924	0.0764866
DLBCL	2	57_2	Malignant B cells	5179	13924	0.371948
DLBCL	2	57_2	Other cells	3107	13924	0.22314
DLBCL	2	57_2	Other Macrophages	27	13924	0.0019391
DLBCL	2	57_2	Pan T cells	4546	13924	0.326487
DLBCL	2	58	Lymphoma-Associated Macrophages	36	1605	0.0224299
DLBCL	2	58	Malignant B cells	1195	1605	0.744548
DLBCL	2	58	Other cells	248	1605	0.154517
DLBCL	2	58	Other Macrophages	0	1605	0
DLBCL	2	58	Pan T cells	126	1605	0.0785047
DLBCL	2	59	Lymphoma-Associated Macrophages	1414	12934	0.109324
DLBCL	2	59	Malignant B cells	8237	12934	0.636849
DLBCL	2	59	Other cells	2647	12934	0.204654
DLBCL	2	59	Other Macrophages	8	12934	0.000618525
DLBCL	2	59	Pan T cells	628	12934	0.0485542
DLBCL	2	60_1	Lymphoma-Associated Macrophages	370	20904	0.0177
DLBCL	2	60_1	Malignant B cells	17612	20904	0.842518
DLBCL	2	60_1	Other cells	2579	20904	0.123374
DLBCL	2	60_1	Other Macrophages	3	20904	0.000143513
DLBCL	2	60_1	Pan T cells	340	20904	0.0162648
DLBCL	2	60_2	Lymphoma-Associated Macrophages	206	20775	0.00991576
DLBCL	2	60_2	Malignant B cells	18172	20775	0.874705
DLBCL	2	60_2	Other cells	2074	20775	0.0998315
DLBCL	2	60_2	Other Macrophages	1	20775	4.81348e-05
DLBCL	2	60_2	Pan T cells	322	20775	0.0154994
DLBCL	2	61_1	Lymphoma-Associated Macrophages	327	22582	0.0144806
DLBCL	2	61_1	Malignant B cells	17687	22582	0.783234
DLBCL	2	61_1	Other cells	3171	22582	0.140422
DLBCL	2	61_1	Other Macrophages	1	22582	4.42831e-05
DLBCL	2	61_1	Pan T cells	1396	22582	0.0618191
DLBCL	2	61_2	Lymphoma-Associated Macrophages	70	13800	0.00507246
DLBCL	2	61_2	Malignant B cells	12256	13800	0.888116
DLBCL	2	61_2	Other cells	1336	13800	0.0968116
DLBCL	2	61_2	Other Macrophages	2	13800	0.000144928
DLBCL	2	61_2	Pan T cells	136	13800	0.00985507
DLBCL	2	61_3	Lymphoma-Associated Macrophages	89	13478	0.00660335
DLBCL	2	61_3	Malignant B cells	12347	13478	0.916085
DLBCL	2	61_3	Other cells	949	13478	0.070411
DLBCL	2	61_3	Other Macrophages	2	13478	0.00014839
DLBCL	2	61_3	Pan T cells	91	13478	0.00675174
DLBCL	2	62_1	Lymphoma-Associated Macrophages	89	13218	0.00673324
DLBCL	2	62_1	Malignant B cells	11801	13218	0.892798
DLBCL	2	62_1	Other cells	1148	13218	0.0868513
DLBCL	2	62_1	Other Macrophages	2	13218	0.000151309
DLBCL	2	62_1	Pan T cells	178	13218	0.0134665
DLBCL	2	62_2	Lymphoma-Associated Macrophages	246	16563	0.0148524
DLBCL	2	62_2	Malignant B cells	11126	16563	0.671738
DLBCL	2	62_2	Other cells	4989	16563	0.301214
DLBCL	2	62_2	Other Macrophages	2	16563	0.000120751
DLBCL	2	62_2	Pan T cells	200	16563	0.0120751
DLBCL	2	62_3	Lymphoma-Associated Macrophages	336	15742	0.0213442
DLBCL	2	62_3	Malignant B cells	10334	15742	0.65646
DLBCL	2	62_3	Other cells	4787	15742	0.304091
DLBCL	2	62_3	Other Macrophages	9	15742	0.000571719
DLBCL	2	62_3	Pan T cells	276	15742	0.0175327
DLBCL	2	63_1	Lymphoma-Associated Macrophages	335	19948	0.0167937
DLBCL	2	63_1	Malignant B cells	14346	19948	0.71917
DLBCL	2	63_1	Other cells	3116	19948	0.156206
DLBCL	2	63_1	Other Macrophages	10	19948	0.000501303
DLBCL	2	63_1	Pan T cells	2141	19948	0.107329
DLBCL	2	63_2	Lymphoma-Associated Macrophages	312	18149	0.017191
DLBCL	2	63_2	Malignant B cells	10268	18149	0.565761
DLBCL	2	63_2	Other cells	3356	18149	0.184914
DLBCL	2	63_2	Other Macrophages	5	18149	0.000275497
DLBCL	2	63_2	Pan T cells	4208	18149	0.231859
DLBCL	2	65_1	Lymphoma-Associated Macrophages	176	4358	0.0403855
DLBCL	2	65_1	Malignant B cells	851	4358	0.195273
DLBCL	2	65_1	Other cells	2198	4358	0.50436
DLBCL	2	65_1	Other Macrophages	40	4358	0.00917852
DLBCL	2	65_1	Pan T cells	1093	4358	0.250803
DLBCL	2	65_2	Lymphoma-Associated Macrophages	682	17937	0.038022
DLBCL	2	65_2	Malignant B cells	7638	17937	0.425824
DLBCL	2	65_2	Other cells	5383	17937	0.300106
DLBCL	2	65_2	Other Macrophages	16	17937	0.000892011
DLBCL	2	65_2	Pan T cells	4218	17937	0.235156
DLBCL	2	66_1	Lymphoma-Associated Macrophages	411	20431	0.0201165
DLBCL	2	66_1	Malignant B cells	14098	20431	0.69003
DLBCL	2	66_1	Other cells	4404	20431	0.215555
DLBCL	2	66_1	Other Macrophages	8	20431	0.000391562
DLBCL	2	66_1	Pan T cells	1510	20431	0.0739073
DLBCL	2	66_2	Lymphoma-Associated Macrophages	560	24104	0.0232327
DLBCL	2	66_2	Malignant B cells	16942	24104	0.702871
DLBCL	2	66_2	Other cells	5325	24104	0.220918
DLBCL	2	66_2	Other Macrophages	10	24104	0.000414869
DLBCL	2	66_2	Pan T cells	1267	24104	0.0525639
DLBCL	2	67_1	Lymphoma-Associated Macrophages	682	22376	0.0304791
DLBCL	2	67_1	Malignant B cells	14121	22376	0.631078
DLBCL	2	67_1	Other cells	5436	22376	0.242939
DLBCL	2	67_1	Other Macrophages	18	22376	0.000804433
DLBCL	2	67_1	Pan T cells	2119	22376	0.0946997
DLBCL	2	67_2	Lymphoma-Associated Macrophages	264	11733	0.0225006
DLBCL	2	67_2	Malignant B cells	9448	11733	0.80525
DLBCL	2	67_2	Other cells	1491	11733	0.127077
DLBCL	2	67_2	Other Macrophages	11	11733	0.000937527
DLBCL	2	67_2	Pan T cells	519	11733	0.0442342
DLBCL	2	68_1	Lymphoma-Associated Macrophages	945	10861	0.0870086
DLBCL	2	68_1	Malignant B cells	4133	10861	0.380536
DLBCL	2	68_1	Other cells	3258	10861	0.299972
DLBCL	2	68_1	Other Macrophages	40	10861	0.0036829
DLBCL	2	68_1	Pan T cells	2485	10861	0.2288
DLBCL	2	68_2	Lymphoma-Associated Macrophages	2089	10092	0.206996
DLBCL	2	68_2	Malignant B cells	2230	10092	0.220967
DLBCL	2	68_2	Other cells	3570	10092	0.353746
DLBCL	2	68_2	Other Macrophages	57	10092	0.00564804
DLBCL	2	68_2	Pan T cells	2146	10092	0.212644
DLBCL	2	69_1	Lymphoma-Associated Macrophages	581	12478	0.0465619
DLBCL	2	69_1	Malignant B cells	6690	12478	0.536144
DLBCL	2	69_1	Other cells	3088	12478	0.247476
DLBCL	2	69_1	Other Macrophages	28	12478	0.00224395
DLBCL	2	69_1	Pan T cells	2091	12478	0.167575
DLBCL	2	69_2	Lymphoma-Associated Macrophages	1682	18846	0.0892497
DLBCL	2	69_2	Malignant B cells	10825	18846	0.574392
DLBCL	2	69_2	Other cells	4240	18846	0.224981
DLBCL	2	69_2	Other Macrophages	43	18846	0.00228165
DLBCL	2	69_2	Pan T cells	2056	18846	0.109095
DLBCL	2	69_3	Lymphoma-Associated Macrophages	2265	16223	0.139617
DLBCL	2	69_3	Malignant B cells	8593	16223	0.52968
DLBCL	2	69_3	Other cells	3665	16223	0.225914
DLBCL	2	69_3	Other Macrophages	27	16223	0.0016643
DLBCL	2	69_3	Pan T cells	1673	16223	0.103125
DLBCL	2	71_1	Lymphoma-Associated Macrophages	770	7825	0.0984026
DLBCL	2	71_1	Malignant B cells	6082	7825	0.777252
DLBCL	2	71_1	Other cells	501	7825	0.0640256
DLBCL	2	71_1	Other Macrophages	0	7825	0
DLBCL	2	71_1	Pan T cells	472	7825	0.0603195
DLBCL	2	71_2	Lymphoma-Associated Macrophages	211	13993	0.015079
DLBCL	2	71_2	Malignant B cells	12665	13993	0.905095
DLBCL	2	71_2	Other cells	937	13993	0.0669621
DLBCL	2	71_2	Other Macrophages	1	13993	7.14643e-05
DLBCL	2	71_2	Pan T cells	179	13993	0.0127921
DLBCL	2	72_1	Lymphoma-Associated Macrophages	366	14971	0.0244473
DLBCL	2	72_1	Malignant B cells	13304	14971	0.888651
DLBCL	2	72_1	Other cells	1073	14971	0.0716719
DLBCL	2	72_1	Other Macrophages	1	14971	6.67958e-05
DLBCL	2	72_1	Pan T cells	227	14971	0.0151626
DLBCL	2	72_2	Lymphoma-Associated Macrophages	322	16841	0.01912
DLBCL	2	72_2	Malignant B cells	15325	16841	0.909982
DLBCL	2	72_2	Other cells	1025	16841	0.0608634
DLBCL	2	72_2	Other Macrophages	0	16841	0
DLBCL	2	72_2	Pan T cells	169	16841	0.010035
DLBCL	2	72_3	Lymphoma-Associated Macrophages	762	13069	0.0583059
DLBCL	2	72_3	Malignant B cells	9791	13069	0.749177
DLBCL	2	72_3	Other cells	1549	13069	0.118525
DLBCL	2	72_3	Other Macrophages	4	13069	0.000306068
DLBCL	2	72_3	Pan T cells	963	13069	0.0736858
DLBCL	2	73	Lymphoma-Associated Macrophages	807	12192	0.0661909
DLBCL	2	73	Malignant B cells	8280	12192	0.679134
DLBCL	2	73	Other cells	2457	12192	0.201526
DLBCL	2	73	Other Macrophages	13	12192	0.00106627
DLBCL	2	73	Pan T cells	635	12192	0.0520833
DLBCL	2	74_1	Lymphoma-Associated Macrophages	641	14319	0.0447657
DLBCL	2	74_1	Malignant B cells	9551	14319	0.667016
DLBCL	2	74_1	Other cells	2719	14319	0.189888
DLBCL	2	74_1	Other Macrophages	3	14319	0.000209512
DLBCL	2	74_1	Pan T cells	1405	14319	0.0981214
DLBCL	2	74_2	Lymphoma-Associated Macrophages	434	14689	0.0295459
DLBCL	2	74_2	Malignant B cells	10579	14689	0.720199
DLBCL	2	74_2	Other cells	2595	14689	0.176663
DLBCL	2	74_2	Other Macrophages	4	14689	0.000272313
DLBCL	2	74_2	Pan T cells	1077	14689	0.0733202
DLBCL	2	74_3	Lymphoma-Associated Macrophages	842	11147	0.075536
DLBCL	2	74_3	Malignant B cells	5426	11147	0.486768
DLBCL	2	74_3	Other cells	3485	11147	0.31264
DLBCL	2	74_3	Other Macrophages	50	11147	0.00448551
DLBCL	2	74_3	Pan T cells	1344	11147	0.120571
DLBCL	2	75_1	Lymphoma-Associated Macrophages	799	11307	0.0706642
DLBCL	2	75_1	Malignant B cells	4996	11307	0.44185
DLBCL	2	75_1	Other cells	4050	11307	0.358185
DLBCL	2	75_1	Other Macrophages	71	11307	0.0062793
DLBCL	2	75_1	Pan T cells	1391	11307	0.123021
DLBCL	2	75_2	Lymphoma-Associated Macrophages	364	7900	0.0460759
DLBCL	2	75_2	Malignant B cells	4211	7900	0.533038
DLBCL	2	75_2	Other cells	2237	7900	0.283165
DLBCL	2	75_2	Other Macrophages	22	7900	0.00278481
DLBCL	2	75_2	Pan T cells	1066	7900	0.134937
DLBCL	2	78_1	Lymphoma-Associated Macrophages	89	6921	0.0128594
DLBCL	2	78_1	Malignant B cells	4663	6921	0.673747
DLBCL	2	78_1	Other cells	2106	6921	0.304291
DLBCL	2	78_1	Other Macrophages	2	6921	0.000288976
DLBCL	2	78_1	Pan T cells	61	6921	0.00881376
DLBCL	2	78_2	Lymphoma-Associated Macrophages	255	8552	0.0298176
DLBCL	2	78_2	Malignant B cells	5169	8552	0.60442
DLBCL	2	78_2	Other cells	3006	8552	0.351497
DLBCL	2	78_2	Other Macrophages	3	8552	0.000350795
DLBCL	2	78_2	Pan T cells	119	8552	0.0139149
DLBCL	2	80_1	Lymphoma-Associated Macrophages	453	13323	0.0340014
DLBCL	2	80_1	Malignant B cells	7555	13323	0.567064
DLBCL	2	80_1	Other cells	4713	13323	0.353749
DLBCL	2	80_1	Other Macrophages	8	13323	0.000600465
DLBCL	2	80_1	Pan T cells	594	13323	0.0445846
DLBCL	2	80_2	Lymphoma-Associated Macrophages	450	15839	0.0284109
DLBCL	2	80_2	Malignant B cells	10071	15839	0.635836
DLBCL	2	80_2	Other cells	4435	15839	0.280005
DLBCL	2	80_2	Other Macrophages	27	15839	0.00170465
DLBCL	2	80_2	Pan T cells	856	15839	0.0540438
DLBCL	2	81_1	Lymphoma-Associated Macrophages	551	14418	0.0382161
DLBCL	2	81_1	Malignant B cells	8796	14418	0.610071
DLBCL	2	81_1	Other cells	4402	14418	0.305313
DLBCL	2	81_1	Other Macrophages	11	14418	0.000762935
DLBCL	2	81_1	Pan T cells	658	14418	0.0456374
DLBCL	2	81_2	Lymphoma-Associated Macrophages	299	10013	0.0298612
DLBCL	2	81_2	Malignant B cells	7519	10013	0.750924
DLBCL	2	81_2	Other cells	1171	10013	0.116948
DLBCL	2	81_2	Other Macrophages	10	10013	0.000998702
DLBCL	2	81_2	Pan T cells	1014	10013	0.101268
DLBCL	2	81_3	Lymphoma-Associated Macrophages	517	19760	0.026164
DLBCL	2	81_3	Malignant B cells	12418	19760	0.628441
DLBCL	2	81_3	Other cells	3273	19760	0.165638
DLBCL	2	81_3	Other Macrophages	12	19760	0.000607287
DLBCL	2	81_3	Pan T cells	3540	19760	0.17915
DLBCL	2	82	Lymphoma-Associated Macrophages	146	18558	0.00786723
DLBCL	2	82	Malignant B cells	16623	18558	0.895732
DLBCL	2	82	Other cells	1226	18558	0.0660632
DLBCL	2	82	Other Macrophages	1	18558	5.38851e-05
DLBCL	2	82	Pan T cells	562	18558	0.0302834
DLBCL	2	84_1	Lymphoma-Associated Macrophages	1103	10104	0.109165
DLBCL	2	84_1	Malignant B cells	4916	10104	0.48654
DLBCL	2	84_1	Other cells	2306	10104	0.228226
DLBCL	2	84_1	Other Macrophages	20	10104	0.00197941
DLBCL	2	84_1	Pan T cells	1759	10104	0.174089
DLBCL	2	84_2	Lymphoma-Associated Macrophages	1472	7625	0.193049
DLBCL	2	84_2	Malignant B cells	1125	7625	0.147541
DLBCL	2	84_2	Other cells	2839	7625	0.372328
DLBCL	2	84_2	Other Macrophages	22	7625	0.00288525
DLBCL	2	84_2	Pan T cells	2167	7625	0.284197
DLBCL	2	85_1	Lymphoma-Associated Macrophages	758	7488	0.101229
DLBCL	2	85_1	Malignant B cells	3632	7488	0.485043
DLBCL	2	85_1	Other cells	1999	7488	0.26696
DLBCL	2	85_1	Other Macrophages	16	7488	0.00213675
DLBCL	2	85_1	Pan T cells	1083	7488	0.144631
DLBCL	2	85_2	Lymphoma-Associated Macrophages	673	8963	0.0750865
DLBCL	2	85_2	Malignant B cells	4286	8963	0.478188
DLBCL	2	85_2	Other cells	3294	8963	0.367511
DLBCL	2	85_2	Other Macrophages	66	8963	0.00736361
DLBCL	2	85_2	Pan T cells	644	8963	0.0718509
DLBCL	2	86_1	Lymphoma-Associated Macrophages	232	21290	0.0108971
DLBCL	2	86_1	Malignant B cells	16256	21290	0.763551
DLBCL	2	86_1	Other cells	4009	21290	0.188304
DLBCL	2	86_1	Other Macrophages	3	21290	0.000140911
DLBCL	2	86_1	Pan T cells	790	21290	0.0371066
DLBCL	2	86_2	Lymphoma-Associated Macrophages	234	22511	0.0103949
DLBCL	2	86_2	Malignant B cells	16594	22511	0.737151
DLBCL	2	86_2	Other cells	4558	22511	0.202479
DLBCL	2	86_2	Other Macrophages	8	22511	0.000355382
DLBCL	2	86_2	Pan T cells	1117	22511	0.0496202
DLBCL	2	87_1	Lymphoma-Associated Macrophages	2317	12467	0.185851
DLBCL	2	87_1	Malignant B cells	7499	12467	0.601508
DLBCL	2	87_1	Other cells	1768	12467	0.141814
DLBCL	2	87_1	Other Macrophages	38	12467	0.00304805
DLBCL	2	87_1	Pan T cells	845	12467	0.0677789
DLBCL	2	87_2	Lymphoma-Associated Macrophages	1620	11390	0.14223
DLBCL	2	87_2	Malignant B cells	7840	11390	0.688323
DLBCL	2	87_2	Other cells	1230	11390	0.107989
DLBCL	2	87_2	Other Macrophages	24	11390	0.00210711
DLBCL	2	87_2	Pan T cells	676	11390	0.0593503
DLBCL	2	88	Lymphoma-Associated Macrophages	485	16276	0.0297985
DLBCL	2	88	Malignant B cells	15197	16276	0.933706
DLBCL	2	88	Other cells	519	16276	0.0318874
DLBCL	2	88	Other Macrophages	3	16276	0.00018432
DLBCL	2	88	Pan T cells	72	16276	0.00442369
DLBCL	2	90	Lymphoma-Associated Macrophages	110	4725	0.0232804
DLBCL	2	90	Malignant B cells	3942	4725	0.834286
DLBCL	2	90	Other cells	389	4725	0.082328
DLBCL	2	90	Other Macrophages	2	4725	0.00042328
DLBCL	2	90	Pan T cells	282	4725	0.0596825
DLBCL	2	93	Lymphoma-Associated Macrophages	160	2112	0.0757576
DLBCL	2	93	Malignant B cells	776	2112	0.367424
DLBCL	2	93	Other cells	958	2112	0.453598
DLBCL	2	93	Other Macrophages	17	2112	0.00804924
DLBCL	2	93	Pan T cells	201	2112	0.0951705
DLBCL	2	94	Lymphoma-Associated Macrophages	424	3084	0.137484
DLBCL	2	94	Malignant B cells	815	3084	0.264267
DLBCL	2	94	Other cells	1455	3084	0.47179
DLBCL	2	94	Other Macrophages	26	3084	0.00843061
DLBCL	2	94	Pan T cells	364	3084	0.118029
DLBCL	3	104_1	Lymphoma-Associated Macrophages	5762	11177	0.515523
DLBCL	3	104_1	Malignant B cells	2201	11177	0.196922
DLBCL	3	104_1	Other cells	729	11177	0.0652232
DLBCL	3	104_1	Other Macrophages	0	11177	0
DLBCL	3	104_1	Pan T cells	2485	11177	0.222332
DLBCL	3	104_2	Lymphoma-Associated Macrophages	5788	12417	0.466135
DLBCL	3	104_2	Malignant B cells	2599	12417	0.20931
DLBCL	3	104_2	Other cells	1034	12417	0.0832729
DLBCL	3	104_2	Other Macrophages	2	12417	0.00016107
DLBCL	3	104_2	Pan T cells	2994	12417	0.241121
DLBCL	3	105_1	Lymphoma-Associated Macrophages	1591	16087	0.0988997
DLBCL	3	105_1	Malignant B cells	8772	16087	0.545285
DLBCL	3	105_1	Other cells	2085	16087	0.129608
DLBCL	3	105_1	Other Macrophages	2	16087	0.000124324
DLBCL	3	105_1	Pan T cells	3637	16087	0.226083
DLBCL	3	105_2	Lymphoma-Associated Macrophages	1647	15162	0.108627
DLBCL	3	105_2	Malignant B cells	6976	15162	0.460098
DLBCL	3	105_2	Other cells	2530	15162	0.166865
DLBCL	3	105_2	Other Macrophages	7	15162	0.000461681
DLBCL	3	105_2	Pan T cells	4002	15162	0.263949
DLBCL	3	106_1	Lymphoma-Associated Macrophages	901	15998	0.0563195
DLBCL	3	106_1	Malignant B cells	8275	15998	0.517252
DLBCL	3	106_1	Other cells	3398	15998	0.212402
DLBCL	3	106_1	Other Macrophages	3	15998	0.000187523
DLBCL	3	106_1	Pan T cells	3421	15998	0.213839
DLBCL	3	106_2	Lymphoma-Associated Macrophages	1203	11104	0.108339
DLBCL	3	106_2	Malignant B cells	5231	11104	0.471091
DLBCL	3	106_2	Other cells	2177	11104	0.196055
DLBCL	3	106_2	Other Macrophages	6	11104	0.000540346
DLBCL	3	106_2	Pan T cells	2487	11104	0.223973
DLBCL	3	106_3	Lymphoma-Associated Macrophages	473	14374	0.0329066
DLBCL	3	106_3	Malignant B cells	8955	14374	0.623
DLBCL	3	106_3	Other cells	2538	14374	0.176569
DLBCL	3	106_3	Other Macrophages	4	14374	0.00027828
DLBCL	3	106_3	Pan T cells	2404	14374	0.167246
DLBCL	3	106_4	Lymphoma-Associated Macrophages	364	8449	0.043082
DLBCL	3	106_4	Malignant B cells	4416	8449	0.522665
DLBCL	3	106_4	Other cells	2218	8449	0.262516
DLBCL	3	106_4	Other Macrophages	2	8449	0.000236714
DLBCL	3	106_4	Pan T cells	1449	8449	0.1715
DLBCL	3	107_1	Lymphoma-Associated Macrophages	1031	11008	0.0936592
DLBCL	3	107_1	Malignant B cells	5525	11008	0.501908
DLBCL	3	107_1	Other cells	3793	11008	0.344568
DLBCL	3	107_1	Other Macrophages	81	11008	0.00735828
DLBCL	3	107_1	Pan T cells	578	11008	0.0525073
DLBCL	3	107_2	Lymphoma-Associated Macrophages	1891	10660	0.177392
DLBCL	3	107_2	Malignant B cells	1729	10660	0.162195
DLBCL	3	107_2	Other cells	5182	10660	0.486116
DLBCL	3	107_2	Other Macrophages	111	10660	0.0104128
DLBCL	3	107_2	Pan T cells	1747	10660	0.163884
DLBCL	3	108	Lymphoma-Associated Macrophages	29	866	0.0334873
DLBCL	3	108	Malignant B cells	656	866	0.757506
DLBCL	3	108	Other cells	129	866	0.148961
DLBCL	3	108	Other Macrophages	0	866	0
DLBCL	3	108	Pan T cells	52	866	0.0600462
DLBCL	3	111	Lymphoma-Associated Macrophages	193	9537	0.020237
DLBCL	3	111	Malignant B cells	6522	9537	0.683863
DLBCL	3	111	Other cells	1915	9537	0.200797
DLBCL	3	111	Other Macrophages	0	9537	0
DLBCL	3	111	Pan T cells	907	9537	0.0951033
DLBCL	3	112	Lymphoma-Associated Macrophages	855	18505	0.0462037
DLBCL	3	112	Malignant B cells	11939	18505	0.645177
DLBCL	3	112	Other cells	5182	18505	0.280032
DLBCL	3	112	Other Macrophages	14	18505	0.000756552
DLBCL	3	112	Pan T cells	515	18505	0.0278303
DLBCL	3	113_1	Lymphoma-Associated Macrophages	344	16767	0.0205165
DLBCL	3	113_1	Malignant B cells	14007	16767	0.835391
DLBCL	3	113_1	Other cells	1716	16767	0.102344
DLBCL	3	113_1	Other Macrophages	1	16767	5.9641e-05
DLBCL	3	113_1	Pan T cells	699	16767	0.041689
DLBCL	3	113_2	Lymphoma-Associated Macrophages	387	14976	0.0258413
DLBCL	3	113_2	Malignant B cells	12617	14976	0.842481
DLBCL	3	113_2	Other cells	1496	14976	0.0998932
DLBCL	3	113_2	Other Macrophages	2	14976	0.000133547
DLBCL	3	113_2	Pan T cells	474	14976	0.0316506
DLBCL	3	113_3	Lymphoma-Associated Macrophages	542	16243	0.0333682
DLBCL	3	113_3	Malignant B cells	12156	16243	0.748384
DLBCL	3	113_3	Other cells	2440	16243	0.150219
DLBCL	3	113_3	Other Macrophages	4	16243	0.00024626
DLBCL	3	113_3	Pan T cells	1101	16243	0.067783
DLBCL	3	114_1	Lymphoma-Associated Macrophages	166	11760	0.0141156
DLBCL	3	114_1	Malignant B cells	9070	11760	0.771259
DLBCL	3	114_1	Other cells	1669	11760	0.141922
DLBCL	3	114_1	Other Macrophages	3	11760	0.000255102
DLBCL	3	114_1	Pan T cells	852	11760	0.072449
DLBCL	3	114_2	Lymphoma-Associated Macrophages	114	14413	0.00790953
DLBCL	3	114_2	Malignant B cells	10881	14413	0.754943
DLBCL	3	114_2	Other cells	1535	14413	0.106501
DLBCL	3	114_2	Other Macrophages	0	14413	0
DLBCL	3	114_2	Pan T cells	1883	14413	0.130646
DLBCL	3	115	Lymphoma-Associated Macrophages	117	9194	0.0127257
DLBCL	3	115	Malignant B cells	7271	9194	0.790842
DLBCL	3	115	Other cells	1343	9194	0.146074
DLBCL	3	115	Other Macrophages	0	9194	0
DLBCL	3	115	Pan T cells	463	9194	0.0503589
DLBCL	3	116	Lymphoma-Associated Macrophages	341	15782	0.0216069
DLBCL	3	116	Malignant B cells	6589	15782	0.417501
DLBCL	3	116	Other cells	1945	15782	0.123242
DLBCL	3	116	Other Macrophages	1	15782	6.33633e-05
DLBCL	3	116	Pan T cells	6906	15782	0.437587
DLBCL	3	118	Lymphoma-Associated Macrophages	868	12934	0.0671099
DLBCL	3	118	Malignant B cells	8794	12934	0.679913
DLBCL	3	118	Other cells	2434	12934	0.188186
DLBCL	3	118	Other Macrophages	4	12934	0.000309262
DLBCL	3	118	Pan T cells	834	12934	0.0644812
DLBCL	3	119_1	Lymphoma-Associated Macrophages	422	5921	0.0712717
DLBCL	3	119_1	Malignant B cells	3551	5921	0.59973
DLBCL	3	119_1	Other cells	1085	5921	0.183246
DLBCL	3	119_1	Other Macrophages	3	5921	0.000506671
DLBCL	3	119_1	Pan T cells	860	5921	0.145246
DLBCL	3	119_2	Lymphoma-Associated Macrophages	216	8244	0.0262009
DLBCL	3	119_2	Malignant B cells	6331	8244	0.767952
DLBCL	3	119_2	Other cells	953	8244	0.115599
DLBCL	3	119_2	Other Macrophages	2	8244	0.000242601
DLBCL	3	119_2	Pan T cells	742	8244	0.0900049
DLBCL	3	119_3	Lymphoma-Associated Macrophages	178	8241	0.0215993
DLBCL	3	119_3	Malignant B cells	6437	8241	0.781095
DLBCL	3	119_3	Other cells	976	8241	0.118432
DLBCL	3	119_3	Other Macrophages	3	8241	0.000364033
DLBCL	3	119_3	Pan T cells	647	8241	0.0785099
DLBCL	3	120	Lymphoma-Associated Macrophages	119	2273	0.0523537
DLBCL	3	120	Malignant B cells	1656	2273	0.728553
DLBCL	3	120	Other cells	391	2273	0.172019
DLBCL	3	120	Other Macrophages	0	2273	0
DLBCL	3	120	Pan T cells	107	2273	0.0470744
DLBCL	3	122	Lymphoma-Associated Macrophages	46	3616	0.0127212
DLBCL	3	122	Malignant B cells	3360	3616	0.929204
DLBCL	3	122	Other cells	167	3616	0.0461836
DLBCL	3	122	Other Macrophages	1	3616	0.000276549
DLBCL	3	122	Pan T cells	42	3616	0.011615
DLBCL	3	123_1	Lymphoma-Associated Macrophages	307	9783	0.031381
DLBCL	3	123_1	Malignant B cells	7835	9783	0.800879
DLBCL	3	123_1	Other cells	1247	9783	0.127466
DLBCL	3	123_1	Other Macrophages	4	9783	0.000408873
DLBCL	3	123_1	Pan T cells	390	9783	0.0398651
DLBCL	3	123_2	Lymphoma-Associated Macrophages	295	9180	0.0321351
DLBCL	3	123_2	Malignant B cells	7478	9180	0.814597
DLBCL	3	123_2	Other cells	1045	9180	0.113834
DLBCL	3	123_2	Other Macrophages	1	9180	0.000108932
DLBCL	3	123_2	Pan T cells	361	9180	0.0393246
DLBCL	3	125_1	Lymphoma-Associated Macrophages	494	10407	0.0474681
DLBCL	3	125_1	Malignant B cells	6980	10407	0.670702
DLBCL	3	125_1	Other cells	2173	10407	0.208802
DLBCL	3	125_1	Other Macrophages	8	10407	0.000768713
DLBCL	3	125_1	Pan T cells	752	10407	0.0722591
DLBCL	3	125_2	Lymphoma-Associated Macrophages	361	13210	0.0273278
DLBCL	3	125_2	Malignant B cells	10036	13210	0.759727
DLBCL	3	125_2	Other cells	2032	13210	0.153823
DLBCL	3	125_2	Other Macrophages	9	13210	0.000681302
DLBCL	3	125_2	Pan T cells	772	13210	0.0584406
DLBCL	3	126_1	Lymphoma-Associated Macrophages	136	15130	0.00898876
DLBCL	3	126_1	Malignant B cells	13483	15130	0.891143
DLBCL	3	126_1	Other cells	1105	15130	0.0730337
DLBCL	3	126_1	Other Macrophages	4	15130	0.000264375
DLBCL	3	126_1	Pan T cells	402	15130	0.0265697
DLBCL	3	126_2	Lymphoma-Associated Macrophages	93	8101	0.0114801
DLBCL	3	126_2	Malignant B cells	6678	8101	0.824343
DLBCL	3	126_2	Other cells	841	8101	0.103814
DLBCL	3	126_2	Other Macrophages	1	8101	0.000123442
DLBCL	3	126_2	Pan T cells	488	8101	0.0602395
DLBCL	3	126_3	Lymphoma-Associated Macrophages	554	17145	0.0323126
DLBCL	3	126_3	Malignant B cells	9011	17145	0.525576
DLBCL	3	126_3	Other cells	6499	17145	0.379061
DLBCL	3	126_3	Other Macrophages	181	17145	0.010557
DLBCL	3	126_3	Pan T cells	900	17145	0.0524934
DLBCL	3	127	Lymphoma-Associated Macrophages	182	16817	0.0108224
DLBCL	3	127	Malignant B cells	14612	16817	0.868883
DLBCL	3	127	Other cells	1944	16817	0.115597
DLBCL	3	127	Other Macrophages	1	16817	5.94636e-05
DLBCL	3	127	Pan T cells	78	16817	0.00463816
DLBCL	3	128_1	Lymphoma-Associated Macrophages	118	12129	0.00972875
DLBCL	3	128_1	Malignant B cells	11673	12129	0.962404
DLBCL	3	128_1	Other cells	200	12129	0.0164894
DLBCL	3	128_1	Other Macrophages	0	12129	0
DLBCL	3	128_1	Pan T cells	138	12129	0.0113777
DLBCL	3	128_2	Lymphoma-Associated Macrophages	105	307	0.34202
DLBCL	3	128_2	Malignant B cells	47	307	0.153094
DLBCL	3	128_2	Other cells	137	307	0.446254
DLBCL	3	128_2	Other Macrophages	1	307	0.00325733
DLBCL	3	128_2	Pan T cells	17	307	0.0553746
DLBCL	3	128_3	Lymphoma-Associated Macrophages	322	871	0.36969
DLBCL	3	128_3	Malignant B cells	69	871	0.0792193
DLBCL	3	128_3	Other cells	437	871	0.501722
DLBCL	3	128_3	Other Macrophages	12	871	0.0137773
DLBCL	3	128_3	Pan T cells	31	871	0.0355913
DLBCL	3	129_1	Lymphoma-Associated Macrophages	221	3221	0.0686122
DLBCL	3	129_1	Malignant B cells	2403	3221	0.746042
DLBCL	3	129_1	Other cells	493	3221	0.153058
DLBCL	3	129_1	Other Macrophages	4	3221	0.00124185
DLBCL	3	129_1	Pan T cells	100	3221	0.0310463
DLBCL	3	129_2	Lymphoma-Associated Macrophages	126	6400	0.0196875
DLBCL	3	129_2	Malignant B cells	5735	6400	0.896094
DLBCL	3	129_2	Other cells	473	6400	0.0739063
DLBCL	3	129_2	Other Macrophages	1	6400	0.00015625
DLBCL	3	129_2	Pan T cells	65	6400	0.0101563
DLBCL	3	130	Lymphoma-Associated Macrophages	1669	13033	0.12806
DLBCL	3	130	Malignant B cells	4815	13033	0.369447
DLBCL	3	130	Other cells	2361	13033	0.181156
DLBCL	3	130	Other Macrophages	9	13033	0.000690555
DLBCL	3	130	Pan T cells	4179	13033	0.320648
DLBCL	3	131_1	Lymphoma-Associated Macrophages	620	4257	0.145642
DLBCL	3	131_1	Malignant B cells	1926	4257	0.452431
DLBCL	3	131_1	Other cells	1127	4257	0.26474
DLBCL	3	131_1	Other Macrophages	26	4257	0.00610759
DLBCL	3	131_1	Pan T cells	558	4257	0.131078
DLBCL	3	131_2	Lymphoma-Associated Macrophages	102	914	0.111597
DLBCL	3	131_2	Malignant B cells	364	914	0.398249
DLBCL	3	131_2	Other cells	316	914	0.345733
DLBCL	3	131_2	Other Macrophages	3	914	0.00328228
DLBCL	3	131_2	Pan T cells	129	914	0.141138
DLBCL	3	132	Lymphoma-Associated Macrophages	935	4398	0.212597
DLBCL	3	132	Malignant B cells	2133	4398	0.484993
DLBCL	3	132	Other cells	998	4398	0.226921
DLBCL	3	132	Other Macrophages	11	4398	0.00250114
DLBCL	3	132	Pan T cells	321	4398	0.0729877
DLBCL	3	133	Lymphoma-Associated Macrophages	615	15656	0.0392821
DLBCL	3	133	Malignant B cells	8235	15656	0.525996
DLBCL	3	133	Other cells	4989	15656	0.318664
DLBCL	3	133	Other Macrophages	8	15656	0.000510986
DLBCL	3	133	Pan T cells	1809	15656	0.115547
DLBCL	3	137	Lymphoma-Associated Macrophages	121	12200	0.00991803
DLBCL	3	137	Malignant B cells	10738	12200	0.880164
DLBCL	3	137	Other cells	806	12200	0.0660656
DLBCL	3	137	Other Macrophages	6	12200	0.000491803
DLBCL	3	137	Pan T cells	529	12200	0.0433607
DLBCL	3	138_1	Lymphoma-Associated Macrophages	1162	13977	0.0831366
DLBCL	3	138_1	Malignant B cells	8296	13977	0.593547
DLBCL	3	138_1	Other cells	2200	13977	0.157401
DLBCL	3	138_1	Other Macrophages	27	13977	0.00193175
DLBCL	3	138_1	Pan T cells	2292	13977	0.163984
DLBCL	3	138_2	Lymphoma-Associated Macrophages	1691	12885	0.131238
DLBCL	3	138_2	Malignant B cells	4880	12885	0.378735
DLBCL	3	138_2	Other cells	2977	12885	0.231044
DLBCL	3	138_2	Other Macrophages	84	12885	0.00651921
DLBCL	3	138_2	Pan T cells	3253	12885	0.252464
DLBCL	3	138_3	Lymphoma-Associated Macrophages	627	11386	0.0550676
DLBCL	3	138_3	Malignant B cells	8814	11386	0.774109
DLBCL	3	138_3	Other cells	1183	11386	0.1039
DLBCL	3	138_3	Other Macrophages	31	11386	0.00272264
DLBCL	3	138_3	Pan T cells	731	11386	0.0642017
DLBCL	3	139_1	Lymphoma-Associated Macrophages	333	4800	0.069375
DLBCL	3	139_1	Malignant B cells	4080	4800	0.85
DLBCL	3	139_1	Other cells	230	4800	0.0479167
DLBCL	3	139_1	Other Macrophages	2	4800	0.000416667
DLBCL	3	139_1	Pan T cells	155	4800	0.0322917
DLBCL	3	139_2	Lymphoma-Associated Macrophages	627	8263	0.0758804
DLBCL	3	139_2	Malignant B cells	6532	8263	0.790512
DLBCL	3	139_2	Other cells	787	8263	0.0952439
DLBCL	3	139_2	Other Macrophages	7	8263	0.00084715
DLBCL	3	139_2	Pan T cells	310	8263	0.0375166
DLBCL	3	139_3	Lymphoma-Associated Macrophages	700	7191	0.0973439
DLBCL	3	139_3	Malignant B cells	5580	7191	0.77597
DLBCL	3	139_3	Other cells	598	7191	0.0831595
DLBCL	3	139_3	Other Macrophages	5	7191	0.000695314
DLBCL	3	139_3	Pan T cells	308	7191	0.0428313
DLBCL	3	140_1	Lymphoma-Associated Macrophages	995	15883	0.0626456
DLBCL	3	140_1	Malignant B cells	7113	15883	0.447837
DLBCL	3	140_1	Other cells	5436	15883	0.342253
DLBCL	3	140_1	Other Macrophages	66	15883	0.00415539
DLBCL	3	140_1	Pan T cells	2273	15883	0.143109
DLBCL	3	140_2	Lymphoma-Associated Macrophages	88	1596	0.0551378
DLBCL	3	140_2	Malignant B cells	728	1596	0.45614
DLBCL	3	140_2	Other cells	587	1596	0.367794
DLBCL	3	140_2	Other Macrophages	5	1596	0.00313283
DLBCL	3	140_2	Pan T cells	188	1596	0.117794
DLBCL	3	141_1	Lymphoma-Associated Macrophages	188	8622	0.0218047
DLBCL	3	141_1	Malignant B cells	7006	8622	0.812572
DLBCL	3	141_1	Other cells	1061	8622	0.123057
DLBCL	3	141_1	Other Macrophages	10	8622	0.00115982
DLBCL	3	141_1	Pan T cells	357	8622	0.0414057
DLBCL	3	141_2	Lymphoma-Associated Macrophages	401	7029	0.0570494
DLBCL	3	141_2	Malignant B cells	4892	7029	0.695974
DLBCL	3	141_2	Other cells	1212	7029	0.172429
DLBCL	3	141_2	Other Macrophages	14	7029	0.00199175
DLBCL	3	141_2	Pan T cells	510	7029	0.0725566
DLBCL	3	141_3	Lymphoma-Associated Macrophages	349	1862	0.187433
DLBCL	3	141_3	Malignant B cells	292	1862	0.156821
DLBCL	3	141_3	Other cells	996	1862	0.534909
DLBCL	3	141_3	Other Macrophages	17	1862	0.00912997
DLBCL	3	141_3	Pan T cells	208	1862	0.111708
DLBCL	3	147	Lymphoma-Associated Macrophages	364	7630	0.0477064
DLBCL	3	147	Malignant B cells	6317	7630	0.827916
DLBCL	3	147	Other cells	465	7630	0.0609436
DLBCL	3	147	Other Macrophages	0	7630	0
DLBCL	3	147	Pan T cells	484	7630	0.0634338
PCNSL	4	12	Lymphoma-Associated Macrophages	782	3060	0.255556
PCNSL	4	12	Malignant B cells	1317	3060	0.430392
PCNSL	4	12	Other cells	387	3060	0.126471
PCNSL	4	12	Other Macrophages	9	3060	0.00294118
PCNSL	4	12	Pan T cells	565	3060	0.184641
PCNSL	4	13	Lymphoma-Associated Macrophages	400	7790	0.0513479
PCNSL	4	13	Malignant B cells	5536	7790	0.710655
PCNSL	4	13	Other cells	1610	7790	0.206675
PCNSL	4	13	Other Macrophages	3	7790	0.000385109
PCNSL	4	13	Pan T cells	241	7790	0.0309371
PCNSL	4	16	Lymphoma-Associated Macrophages	8157	18480	0.441396
PCNSL	4	16	Malignant B cells	3870	18480	0.209416
PCNSL	4	16	Other cells	4058	18480	0.219589
PCNSL	4	16	Other Macrophages	10	18480	0.000541126
PCNSL	4	16	Pan T cells	2385	18480	0.129058
PCNSL	4	19	Lymphoma-Associated Macrophages	3000	7483	0.400909
PCNSL	4	19	Malignant B cells	1329	7483	0.177603
PCNSL	4	19	Other cells	1294	7483	0.172925
PCNSL	4	19	Other Macrophages	26	7483	0.00347454
PCNSL	4	19	Pan T cells	1834	7483	0.245089
PCNSL	4	20	Lymphoma-Associated Macrophages	5518	40665	0.135694
PCNSL	4	20	Malignant B cells	3877	40665	0.09534
PCNSL	4	20	Other cells	7520	40665	0.184926
PCNSL	4	20	Other Macrophages	74	40665	0.00181975
PCNSL	4	20	Pan T cells	23676	40665	0.582221
PCNSL	4	21	Lymphoma-Associated Macrophages	4281	53480	0.0800486
PCNSL	4	21	Malignant B cells	35719	53480	0.667895
PCNSL	4	21	Other cells	12561	53480	0.234873
PCNSL	4	21	Other Macrophages	9	53480	0.000168287
PCNSL	4	21	Pan T cells	910	53480	0.0170157
PCNSL	4	22	Lymphoma-Associated Macrophages	8261	40201	0.205492
PCNSL	4	22	Malignant B cells	25727	40201	0.639959
PCNSL	4	22	Other cells	5896	40201	0.146663
PCNSL	4	22	Other Macrophages	8	40201	0.000199
PCNSL	4	22	Pan T cells	309	40201	0.00768638
PCNSL	4	23	Lymphoma-Associated Macrophages	2441	32017	0.0762407
PCNSL	4	23	Malignant B cells	17057	32017	0.532748
PCNSL	4	23	Other cells	9818	32017	0.30665
PCNSL	4	23	Other Macrophages	17	32017	0.000530968
PCNSL	4	23	Pan T cells	2684	32017	0.0838305
PCNSL	4	24	Lymphoma-Associated Macrophages	261	12115	0.0215435
PCNSL	4	24	Malignant B cells	838	12115	0.0691704
PCNSL	4	24	Other cells	10373	12115	0.856211
PCNSL	4	24	Other Macrophages	62	12115	0.00511762
PCNSL	4	24	Pan T cells	581	12115	0.0479571
PCNSL	4	27	Lymphoma-Associated Macrophages	10160	16049	0.633061
PCNSL	4	27	Malignant B cells	387	16049	0.0241137
PCNSL	4	27	Other cells	3277	16049	0.204187
PCNSL	4	27	Other Macrophages	19	16049	0.00118387
PCNSL	4	27	Pan T cells	2206	16049	0.137454
PCNSL	4	28	Lymphoma-Associated Macrophages	1191	31669	0.0376078
PCNSL	4	28	Malignant B cells	23143	31669	0.730778
PCNSL	4	28	Other cells	4972	31669	0.156999
PCNSL	4	28	Other Macrophages	33	31669	0.00104203
PCNSL	4	28	Pan T cells	2330	31669	0.0735735
PCNSL	4	29	Lymphoma-Associated Macrophages	1365	40763	0.0334862
PCNSL	4	29	Malignant B cells	32549	40763	0.798494
PCNSL	4	29	Other cells	5998	40763	0.147143
PCNSL	4	29	Other Macrophages	37	40763	0.000907686
PCNSL	4	29	Pan T cells	814	40763	0.0199691
PCNSL	4	30	Lymphoma-Associated Macrophages	2029	12055	0.168312
PCNSL	4	30	Malignant B cells	2745	12055	0.227706
PCNSL	4	30	Other cells	4360	12055	0.361676
PCNSL	4	30	Other Macrophages	13	12055	0.00107839
PCNSL	4	30	Pan T cells	2908	12055	0.241228
PCNSL	4	32	Lymphoma-Associated Macrophages	5845	23858	0.244991
PCNSL	4	32	Malignant B cells	8693	23858	0.364364
PCNSL	4	32	Other cells	5639	23858	0.236357
PCNSL	4	32	Other Macrophages	106	23858	0.00444295
PCNSL	4	32	Pan T cells	3575	23858	0.149845
PCNSL	4	33	Lymphoma-Associated Macrophages	2470	8000	0.30875
PCNSL	4	33	Malignant B cells	1894	8000	0.23675
PCNSL	4	33	Other cells	2055	8000	0.256875
PCNSL	4	33	Other Macrophages	55	8000	0.006875
PCNSL	4	33	Pan T cells	1526	8000	0.19075
PCNSL	4	4	Lymphoma-Associated Macrophages	1528	3391	0.450605
PCNSL	4	4	Malignant B cells	363	3391	0.107048
PCNSL	4	4	Other cells	1193	3391	0.351814
PCNSL	4	4	Other Macrophages	6	3391	0.00176939
PCNSL	4	4	Pan T cells	301	3391	0.0887644
PCNSL	4	6	Lymphoma-Associated Macrophages	10697	38717	0.276287
PCNSL	4	6	Malignant B cells	15805	38717	0.408219
PCNSL	4	6	Other cells	6291	38717	0.162487
PCNSL	4	6	Other Macrophages	12	38717	0.000309941
PCNSL	4	6	Pan T cells	5912	38717	0.152698

### Sheet: Patient_level_proportions
Group	TMA_ID	Cell_type	Cell_count	Total_cells	Proportion
DLBCL	1	Lymphoma-Associated Macrophages	38248	710510	0.0538318
DLBCL	1	Malignant B cells	531300	710510	0.747773
DLBCL	1	Other Macrophages	311	710510	0.000437714
DLBCL	1	Other cells	86443	710510	0.121663
DLBCL	1	Pan T cells	54208	710510	0.0762945
DLBCL	2	Lymphoma-Associated Macrophages	40324	849632	0.0474605
DLBCL	2	Malignant B cells	579930	849632	0.682566
DLBCL	2	Other Macrophages	902	849632	0.00106164
DLBCL	2	Other cells	161081	849632	0.189589
DLBCL	2	Pan T cells	67395	849632	0.0793226
DLBCL	3	Lymphoma-Associated Macrophages	40489	569991	0.0710345
DLBCL	3	Malignant B cells	365297	569991	0.640882
DLBCL	3	Other Macrophages	814	569991	0.00142809
DLBCL	3	Other cells	98015	569991	0.171959
DLBCL	3	Pan T cells	65376	569991	0.114697
PCNSL	4	Lymphoma-Associated Macrophages	68386	389793	0.175442
PCNSL	4	Malignant B cells	180849	389793	0.463962
PCNSL	4	Other Macrophages	499	389793	0.00128017
PCNSL	4	Other cells	87302	389793	0.22397
PCNSL	4	Pan T cells	52757	389793	0.135346

### Sheet: Group_summary
Group	Cell_type	Sample_number	Median_proportion	q1	q3
DLBCL	Lymphoma-Associated Macrophages	171	0.0369555	0.0201552	0.0801771
DLBCL	Malignant B cells	171	0.726466	0.534591	0.827712
DLBCL	Other Macrophages	171	0.000384357	0.000132412	0.000988205
DLBCL	Other cells	171	0.148961	0.0878441	0.22942
DLBCL	Pan T cells	171	0.0593503	0.0308365	0.116671
PCNSL	Lymphoma-Associated Macrophages	17	0.205492	0.0762407	0.30875
PCNSL	Malignant B cells	17	0.364364	0.177603	0.639959
PCNSL	Other Macrophages	17	0.00107839	0.000530968	0.00294118
PCNSL	Other cells	17	0.206675	0.162487	0.256875
PCNSL	Pan T cells	17	0.129058	0.0479571	0.184641
