## Supplementary Table4 for "A lipid-laden macrophage niche drives immunosuppression in primary central nervous system lymphoma"

### Sheet: Key_signature
Signature	Gene List
Lipid-associated Macrophage	TREM2, LIPA, LPL, CTSB, CTSL, FABP4, FABP5, LGALS1, LGALS3, CD9, CD36
GPNMB-high Lipid-laden Macrophage	GPNMB, FABP5, HMOX1, SPP1, ARG1

### Sheet: TREM2_module
CTSD
GPNMB
APOC1
APOE
ACP5
CD63
PLA2G7
PLD3
LGMN
DNASE1L3
SDS
IGF1
A2M
CAPG
FABP3
SERPINF1
PRDX1
SLAMF7
C1QB
CTSZ
CD59
PTGDS
GSTM4
CREG1
MMP9
C1QC
NUPR1
LAMP1
ATP6V1F
GM2A
RNASE1
RBP1
SPP1
CXCL12
ASAH1
CD81
ITM2C
ITGB7
GRN
DERL3
CCL18
QPRT
HEXB
MGST3
NPL
DBI
AKR1B1
HSD17B14
GLUL
SLC7A11
IL18BP
PTMS
DLGAP5
GDF15
TXN
LAMP5
PLIN2
HES1
NTAN1
TMEM176A
CTTNBP2
RAMP1
TMEM176B
TMEM37
LILRB4
TSPAN4
GPR160
CXCL1
LMNA
GSN
MS4A4A
HSPB1
VAT1
HAGHL
SDSL
GAMT
KIF20A
MANF

### Sheet: Macrophage_functional_gene_sets
Signature	Gene List
M1	IL23, TNF, CXCL9, CXCL10, CXCL11, CD86, IL1A, IL1B, IL6, CCL5, IRF5, IRF1, CD40, IDO1, KYNU, CCR7
M2	IL4R, CCL4, CCL13, CCL20, CCL17, CCL18, CCL22, CCL24, LYVE1, VEGFA, VEGFB, VEGFC, VEGFD, EGF, CTSA, CTSB, CTSC, CTSD, TGFB1, TGFB2, TGFB3, MMP14, MMP19, MMP9, CLEC7A, WNT7B, FASL, TNFSF12, TNFSF8, CD276, VTCN1, MSR1, FN1, IRF4
Angiogenesis	CCND2, CCNE1, CD44, CXCR4, E2F3, EDN1, EZH2, FGF18, FGFR1, FYN, HEY1, ITGAV, JAG1, JAG2, MMP9, NOTCH1, PDGFA, PTK2, SPP1, STC1, TNFAIP6, TYMP, VAV2, VCAN, VEGFA
Phagocytosis	MRC1, CD163, MERTK, C1QB
LipidAssociated	TREM2, LIPA, LPL, CTSB, CTSL, FABP4, FABP5, LGALS1, LGALS3, CD9, CD36
PAM (proliferative-region-associated macrophage)	SPP1, GPNMB, LPL, PLD3, CTSL, CSF1, IGF1, CTSB, SLC23A2, GPX3
